# Towards mouse genetic-specific RNA-sequencing read mapping

**DOI:** 10.1101/2021.10.01.462776

**Authors:** Nastassia Gobet, Maxime Jan, Paul Franken, Ioannis Xenarios

## Abstract

Genetic variations affect behavior and cause disease but understanding how these variants drive complex traits is still an open question. A common approach is to link the genetic variants to intermediate molecular phenotypes such as the transcriptome using RNA-sequencing (RNA-seq). Paradoxically, these variants between the samples are usually ignored at the beginning of RNA-seq analyses of many model organisms. This can skew the transcriptome estimates that are used later for downstream analyses, such as expression quantitative trait locus (eQTL) detection. Here, we assessed the impact of reference-based analysis on the transcriptome and eQTLs in a widely-used mouse genetic population: the BXD panel of recombinant inbred lines. We highlight existing reference bias in the transcriptome data analysis and propose practical solutions which combine available genetic variants, genotypes, and genome reference sequence. The use of custom BXD line references improved downstream analysis compared to classical genome reference. These insights would likely benefit genetic studies with a transcriptomic component and demonstrate that genome references might need to be reassessed and improved.
