## Supplementary Table 1 for "Towards mouse genetic-specific RNA-sequencing read mapping"

Characteristics[organism_line]	Characteristics[organism_condition]	Characteristics[tissue]	Characteristics[Replicates]	Mouse_Id
BXD043	NSD	Cortex	3	mouse232; mouse233; mouse235
BXD043	SD	Cortex	3	mouse229; mouse230; mouse231
BXD044	NSD	Cortex	3	mouse241; mouse242; mouse243
BXD044	SD	Cortex	3	mouse237; mouse238; mouse239
BXD045	NSD	Cortex	3	mouse247; mouse248; mouse249
BXD045	SD	Cortex	3	mouse244; mouse245; mouse246
BXD048	NSD	Cortex	3	mouse253; mouse254; mouse255
BXD048	SD	Cortex	3	mouse250; mouse251; mouse252
BXD049	NSD	Cortex	3	mouse259; mouse260; mouse261
BXD049	SD	Cortex	3	mouse256; mouse257; mouse258
BXD050	NSD	Cortex	3	mouse265; mouse266; mouse267
BXD050	SD	Cortex	3	mouse262; mouse263; mouse264
BXD051	NSD	Cortex	3	mouse271; mouse272; mouse274
BXD051	SD	Cortex	3	mouse268; mouse269; mouse270
BXD055	SD	Cortex	3	mouse275; mouse276; mouse277
BXD055	NSD	Cortex	3	mouse278; mouse279; mouse280
BXD056	SD	Cortex	3	mouse281; mouse282; mouse283
BXD056	NSD	Cortex	3	mouse285; mouse286; mouse287
BXD061	NSD	Cortex	3	mouse293; mouse294; mouse295
BXD061	SD	Cortex	3	mouse288; mouse290; mouse292
BXD064	NSD	Cortex	3	mouse301; mouse302; mouse303
BXD064	SD	Cortex	3	mouse296; mouse297; mouse299
BXD065	NSD	Cortex	3	mouse307; mouse309; mouse310
BXD065	SD	Cortex	3	mouse304; mouse305; mouse306
BXD066	SD	Cortex	3	mouse311; mouse312; mouse313
BXD066	NSD	Cortex	3	mouse314; mouse315; mouse316
BXD067	SD	Cortex	3	mouse318; mouse319; mouse320
BXD067	NSD	Cortex	3	mouse322; mouse323; mouse324
BXD070	SD	Cortex	3	mouse326; mouse327; mouse328
BXD070	NSD	Cortex	3	mouse330; mouse331; mouse332
BXD071	SD	Cortex	3	mouse334; mouse335; mouse336
BXD071	NSD	Cortex	3	mouse337; mouse338; mouse339
BXD073	NSD	Cortex	3	mouse343; mouse344; mouse345
BXD073	SD	Cortex	3	mouse340; mouse341; mouse342
BXD075	NSD	Cortex	3	mouse351; mouse352; mouse353
BXD075	SD	Cortex	3	mouse347; mouse348; mouse349
BXD079	NSD	Cortex	2	mouse356; mouse357
BXD079	SD	Cortex	2	mouse354; mouse355
BXD081	NSD	Cortex	3	mouse362; mouse364; mouse365
BXD081	SD	Cortex	3	mouse358; mouse360; mouse361
BXD083	NSD	Cortex	3	mouse369; mouse370; mouse371
BXD083	SD	Cortex	3	mouse366; mouse367; mouse368
BXD084	NSD	Cortex	3	mouse376; mouse377; mouse378
BXD084	SD	Cortex	3	mouse372; mouse374; mouse375
BXD085	NSD	Cortex	1	mouse381
BXD085	SD	Cortex	1	mouse380
BXD087	NSD	Cortex	3	mouse387; mouse388; mouse389
BXD087	SD	Cortex	3	mouse382; mouse384; mouse385
BXD089	SD	Cortex	3	mouse391; mouse392; mouse393
BXD089	NSD	Cortex	3	mouse394; mouse395; mouse396
BXD090	SD	Cortex	3	mouse397; mouse398; mouse399
BXD090	NSD	Cortex	3	mouse400; mouse401; mouse402
BXD095	SD	Cortex	3	mouse403; mouse404; mouse405
BXD095	NSD	Cortex	3	mouse406; mouse407; mouse408
BXD096	SD	Cortex	3	mouse409; mouse410; mouse412
BXD096	NSD	Cortex	3	mouse413; mouse414; mouse416
BXD097	SD	Cortex	2	mouse418; mouse420
BXD097	NSD	Cortex	2	mouse423; mouse424
BXD098	SD	Cortex	3	mouse425; mouse426; mouse427
BXD098	NSD	Cortex	3	mouse428; mouse429; mouse430
BXD100	SD	Cortex	3	mouse431; mouse432; mouse433
BXD100	NSD	Cortex	3	mouse435; mouse436; mouse437
BXD101	SD	Cortex	1	mouse439
BXD101	NSD	Cortex	1	mouse440
BXD103	SD	Cortex	3	mouse441; mouse442; mouse443
BXD103	NSD	Cortex	3	mouse444; mouse445; mouse446
B6D2F1	SD	Cortex	3	mouse447; mouse449; mouse450
B6D2F1	NSD	Cortex	3	mouse451; mouse453; mouse454
B6	SD	Cortex	3	mouse455; mouse456; mouse457
B6	NSD	Cortex	3	mouse458; mouse459; mouse460
B6	SD	Cortex	3	mouse462; mouse463; mouse464
B6	NSD	Cortex	3	mouse465; mouse466; mouse467
D2B6F1	NSD	Cortex	3	mouse472; mouse474; mouse476
D2B6F1	SD	Cortex	3	mouse468; mouse469; mouse471
D2	SD	Cortex	3	mouse477; mouse478; mouse479
D2	NSD	Cortex	3	mouse480; mouse481; mouse482
D2	SD	Cortex	3	mouse483; mouse484; mouse485
D2	NSD	Cortex	3	mouse487; mouse488; mouse489
BXD043	NSD	Liver	3	mouse232; mouse233; mouse234
BXD043	SD	Liver	3	mouse229; mouse230; mouse231
BXD044	NSD	Liver	3	mouse241; mouse242; mouse243
BXD044	SD	Liver	3	mouse237; mouse238; mouse239
BXD045	NSD	Liver	3	mouse247; mouse248; mouse249
BXD045	SD	Liver	3	mouse244; mouse245; mouse246
BXD048	NSD	Liver	3	mouse253; mouse254; mouse255
BXD048	SD	Liver	3	mouse250; mouse251; mouse252
BXD049	NSD	Liver	3	mouse259; mouse260; mouse261
BXD049	SD	Liver	3	mouse256; mouse257; mouse258
BXD050	NSD	Liver	3	mouse265; mouse266; mouse267
BXD050	SD	Liver	3	mouse262; mouse263; mouse264
BXD051	NSD	Liver	3	mouse272; mouse273; mouse274
BXD051	SD	Liver	3	mouse268; mouse269; mouse270
BXD055	SD	Liver	3	mouse275; mouse276; mouse277
BXD055	NSD	Liver	3	mouse278; mouse279; mouse280
BXD056	SD	Liver	3	mouse281; mouse282; mouse283
BXD056	NSD	Liver	3	mouse285; mouse286; mouse287
BXD061	NSD	Liver	3	mouse293; mouse294; mouse295
BXD061	SD	Liver	3	mouse289; mouse290; mouse292
BXD064	NSD	Liver	3	mouse301; mouse302; mouse303
BXD064	SD	Liver	3	mouse296; mouse297; mouse299
BXD065	NSD	Liver	3	mouse307; mouse308; mouse309
BXD065	SD	Liver	3	mouse304; mouse305; mouse306
BXD066	SD	Liver	3	mouse311; mouse312; mouse313
BXD066	NSD	Liver	3	mouse314; mouse315; mouse316
BXD067	SD	Liver	2	mouse318; mouse320
BXD067	NSD	Liver	3	mouse322; mouse323; mouse324
BXD070	SD	Liver	3	mouse325; mouse326; mouse329
BXD070	NSD	Liver	3	mouse330; mouse331; mouse332
BXD071	SD	Liver	3	mouse334; mouse335; mouse336
BXD071	NSD	Liver	3	mouse337; mouse338; mouse339
BXD073	NSD	Liver	3	mouse343; mouse344; mouse345
BXD073	SD	Liver	3	mouse340; mouse341; mouse342
BXD075	NSD	Liver	3	mouse350; mouse351; mouse353
BXD075	SD	Liver	3	mouse346; mouse347; mouse349
BXD079	NSD	Liver	2	mouse356; mouse357
BXD079	SD	Liver	2	mouse354; mouse355
BXD081	NSD	Liver	2	mouse362; mouse364
BXD081	SD	Liver	3	mouse358; mouse359; mouse360
BXD083	NSD	Liver	3	mouse369; mouse370; mouse371
BXD083	SD	Liver	3	mouse366; mouse367; mouse368
BXD084	NSD	Liver	3	mouse376; mouse378; mouse379
BXD084	SD	Liver	3	mouse372; mouse373; mouse375
BXD085	NSD	Liver	1	mouse381
BXD085	SD	Liver	1	mouse380
BXD087	NSD	Liver	3	mouse387; mouse388; mouse389
BXD087	SD	Liver	3	mouse382; mouse383; mouse384
BXD089	SD	Liver	3	mouse391; mouse392; mouse393
BXD089	NSD	Liver	3	mouse394; mouse395; mouse396
BXD090	SD	Liver	3	mouse397; mouse398; mouse399
BXD090	NSD	Liver	3	mouse400; mouse401; mouse402
BXD095	SD	Liver	3	mouse403; mouse404; mouse405
BXD095	NSD	Liver	3	mouse406; mouse407; mouse408
BXD096	SD	Liver	3	mouse409; mouse411; mouse412
BXD096	NSD	Liver	3	mouse414; mouse415; mouse416
BXD097	SD	Liver	3	mouse417; mouse418; mouse420
BXD097	NSD	Liver	3	mouse421; mouse423; mouse424
BXD098	SD	Liver	3	mouse425; mouse426; mouse427
BXD098	NSD	Liver	3	mouse428; mouse429; mouse430
BXD100	SD	Liver	3	mouse432; mouse433; mouse434
BXD100	NSD	Liver	3	mouse435; mouse436; mouse437
BXD101	SD	Liver	1	mouse439
BXD101	NSD	Liver	1	mouse440
BXD103	SD	Liver	3	mouse441; mouse442; mouse443
BXD103	NSD	Liver	3	mouse444; mouse445; mouse446
B6D2F1	SD	Liver	3	mouse447; mouse449; mouse450
B6D2F1	NSD	Liver	3	mouse451; mouse453; mouse454
B6	SD	Liver	3	mouse455; mouse456; mouse457
B6	NSD	Liver	3	mouse458; mouse459; mouse460
B6	SD	Liver	3	mouse461; mouse463; mouse464
B6	NSD	Liver	3	mouse465; mouse466; mouse467
D2B6F1	NSD	Liver	3	mouse472; mouse475; mouse476
D2B6F1	SD	Liver	3	mouse468; mouse469; mouse470
D2	SD	Liver	3	mouse477; mouse478; mouse479
D2	NSD	Liver	3	mouse480; mouse481; mouse482
D2	SD	Liver	3	mouse484; mouse485; mouse486
D2	NSD	Liver	3	mouse488; mouse489; mouse490
